# SpoT-mediated reduction of (p)ppGpp levels promotes *Ralstonia pseudosolanacearum* adaptation to both plant xylem and legume nodules

**DOI:** 10.64898/2026.04.03.716308

**Authors:** Nicolas Burkhardt, Mingxing Tang, Ludovic Legrand, Fabien Létisse, Philippe Vogeleer, Anthony Perrier, Alice Guidot, Delphine Capela

## Abstract

During evolution, bacteria have developed the ability to interact intimately with eukaryotic hosts. These interactions span a dynamic continuum ranging from pathogenicity to mutualism, along which bacteria can rapidly evolve and shift their lifestyles. However, the molecular mechanisms that enable bacteria to adapt to new hosts and to transition between distinct interaction modes remain poorly understood. Here, using a unique combination of two independent evolution experiments, we identified and characterized parallel adaptive mutations in *spoT*, which encodes the bifunctional (p)ppGpp synthetase-hydrolase. These mutations promote the adaptation of the plant pathogen *Ralstonia pseudosolanacearum* to two distinct plant-associated environments and two distinct lifestyles, the xylem of both susceptible and tolerant host plants as a pathogen and the root nodules of a legume as a symbiont, without compromising virulence on susceptible hosts. These mutations enhance the utilization of multiple carbon and nitrogen sources, including substrates known to be abundant in xylem sap, and increase bacterial exponential growth rate in minimal medium, suggesting reduced basal (p)ppGpp levels. Assessment of a strain deficient in SpoT synthetase activity confirmed that lowering basal (p)ppGpp levels is adaptive in both plant environments. Together, our findings reveal that fine-tuning intracellular (p)ppGpp concentrations represents an efficient strategy for optimizing bacterial adaptation to complex host-associated environments.
