## Supplementary Table S2 for "SpoT-mediated reduction of (p)ppGpp levels promotes *Ralstonia pseudosolanacearum* adaptation to both plant xylem and legume nodules"

### Sheet: Table S2
Table S2:. Lists of mutations detected in clones evolved in Cabbage var. Bartolo after 36 passages, lineage C
Experimental host	Lineage	Evolved clone	Genotype	Sequencing method	Reference
Cabbage var. Bartolo	C	Cab36c1	spoT-A219P, intergenic cysB2 / RSc2428 (C/A position 2,632,638)	Illumina	This work
Cabbage var. Bartolo	C	Cab36c2	spoT-A219P, intergenic cysB2 / RSc2428 (C/A position 2,632,638),deletion of 44.4 kb between RSc2573 and RSc2622	Pacbio	Gopalan-Nair et al., 2023
Cabbage var. Bartolo	C	Cab36c3	spoT-A219P, intergenic cysB2 / RSc2428 (C/A position 2,632,638)	Illumina	This work
Cabbage var. Bartolo	C	Cab36c4	spoT-A219P, intergenic cysB2 / RSc2428 (C/A position 2,632,638),intergenic insertion of IS-15 upstream purM	Illumina	This work
Cabbage var. Bartolo	C	Cab36c5	spoT-A219P, intergenic cysB2 / RSc2428 (C/A position 2,632,638)	Illumina	This work
