## Supplementary Table S3 for "SpoT-mediated reduction of (p)ppGpp levels promotes *Ralstonia pseudosolanacearum* adaptation to both plant xylem and legume nodules"

### Sheet: Table S3
Table S3. List of mutations detected in clones of the lineage D evolved in M. pudica isolated after 5, 8 and 16 nodulation cycles.
Gene ID	Position	Description	Mutation	Mutation effect	Clone D5	Clone D8	Clone D16
pRALTA_0474	406674	transposase, IS5 family	-/G	intergenic mutation upstream the gene	-	-	+
pRALTA_0474	406673	transposase, IS5 family	-/G	intergenic mutation upstream the gene	-	-	+
RSc0887	929598	putative hemagglutinin-related protein	A/G	E2781E	-	-	+
RSp0216	268704	putative type III effector protein (Serine/threonine-protein kinase)	A/T	V330D	-	-	+
RSc0887	929592	putative hemagglutinin-related protein	C/G	T2779T	-	-	+
RSp0540	682039	putative hemagglutinin-related protein	C/G	G2750G	-	-	+
RSp0916/RSp0917	1156683	putative vacj-related lipoprotein / putative two component response regulator transcription regulator protein	C/T	intergenic mutation upstream the genes	-	-	+
RSc2112	2288547	putative metabolite transporter, MFS superfamily	C/T	intergenic mutation upstream the gene	-	-	+
RSc3249	3505068	putative signal peptide protein	C/T	intergenic mutation upstream the gene	-	-	+
RSc0887	929562	putative hemagglutinin-related protein	C/T	N2769N	-	-	+
RSp0216	268706	putative type III effector protein (Serine/threonine-protein kinase)	C/T	T329T	-	-	+
RSc3176	3434905	putative acetyltransferase protein	C/T	R130K	-	-	+
RSp1597	2003277	putative transport transmembrane protein	C/T	I362I	-	-	+
RSc2427	2631871	cysB transcriptional regulator of biosynthesis of L-cysteine and regulator of sulfur assimilation (LysR family)	C/T	I66I	-	-	+
RSc0887	929538	putative hemagglutinin-related protein	C/T	R2761R	-	-	+
RSc0887	929571	putative hemagglutinin-related protein	C/T	L2772L	-	-	+
pRALTA_0398	347070	conserved hypothetical protein; putative phosphoenolpyruvate synthase/pyruvate phosphate dikinase	C/T	G57E	-	-	+
RSp0275	356453	putative glycosyl hydrolase or chitinase, carbohydrate-binding family	C/T	G352S	-	-	+
RSc2383	2589368	conserved protein of unknown function, DUF490	C/T	G836S	-	-	+
RSc0887	929664	putative hemagglutinin-related protein	C/T	G2803G	-	-	+
RSp1086	1378251	putative response receiver involved in pilum assembly	C/T	V294V	-	-	+
RSc1382	1474127	dppC D-ala-D-ala transporter subunit ; membrane component of ABC superfamily	C/T	F25F	-	-	+
RSp0072	83397	conserved hypothethical protein	C/T	L82L	-	-	+
RSc3205	3465101	putative cation efflux system protein precursor, acriflavin resistance protein domain	C/T	L927L	-	-	+
RSc0339	372504	putative transmembrane protein	G/A	intergenic mutation upstream the gene	-	-	+
RSc0339	372503	putative transmembrane protein	G/A	intergenic mutation upstream the gene	-	-	+
RSp1600	2009274	conserved membrane protein of unknown function	G/A	intergenic mutation upstream the gene	-	-	+
pRALTA_0086	82474	RNA-directed DNA polymerase, retrotranscriptase	G/A	H195Y	-	-	+
RSp0045	49310	sdaA L-serine dehydratase	G/A	E111K	-	-	+
RSc3332	3595392	putative transcription regulator protein, LysR family (aaeR)	G/A	E241K	-	-	+
RSp0070	81428	fdhA formate dehydrogenase similar to ydeP, related to acid resistance with formate dehydrogenase/DMSO reductase	G/A	E418K	-	-	+
RSp1503	1885723	aniA Copper-containing nitrite reductase (NO-forming), anaerobically induced outer membrane transmembrane protein	G/A	V81V	-	-	+
pRALTA_0266	228688	putative Glutamate-1-semialdehyde 2,1-aminomutase, partial gene	G/A	S144F	-	-	+
RSc0887	929616	putative hemagglutinin-related protein	G/C	T2787T	-	-	+
RSp0540	682042	putative hemagglutinin-related protein	G/T	K2751N	-	-	+
RSc3179	3438996	transposase	T/A	D158V	-	-	+
RSc0887	929646	putative hemagglutinin-related protein	T/C	N2797N	-	-	+
RSc0887	929601	putative hemagglutinin-related protein	T/C	S2782S	-	-	+
RSc0887	929529	putative hemagglutinin-related protein	T/C	I2758I	-	-	+
RSc0887	929586	putative hemagglutinin-related protein	T/C	D2777D	-	-	+
RSc0887	929691	putative hemagglutinin-related protein	T/C	G2812G	-	-	+
RSc0887	929604	putative hemagglutinin-related protein	T/G	R2783R	-	-	+
RSc0887	929532	putative hemagglutinin-related protein	T/G	V2759V	-	-	+
RSc1304/RSc1305	1391897	lexA transcriptional repressor / Ferredoxin--NADP reductase (FNR) (Protein X)	A/G	62/62	-	+	-
RSp0646	823229	acdS 1-aminocyclopropane-1-carboxylate deaminase (ACC deaminase) (ACCD)	A/G	N329S	-	+	-
RSc2153	2336033	spoT putative bifunctional: (p)ppGpp synthetase II; guanosine-3\',5\'-bis pyrophosphate 3\'-pyrophosphohydrolase; precursor (spoT)	A/G	L508P	-	+	+
RSc2979/RSc2980	3213121	lysA Diaminopimelate decarboxylase / conserved membrane protein of unknown function, Ferric reductase-like domain	C/-	intergenic mutation downstream the genes	-	+	-
RSp0646	823227	acdS 1-aminocyclopropane-1-carboxylate deaminase (ACC deaminase) (ACCD)	C/A	L328L	-	+	-
RSc0832	875545	conserved protein of unknown function	C/T	S53F	-	+	-
RSc2969	3202383	aroB 3-dehydroquinate synthase	G/C	L8V	-	+	-
RSc1777	1912524	putative lipoprotein transmembrane	G/T	58/59	-	+	-
RSp0085	94820	putative rhs-related protein	T/A	S780T	-	+	-
RSp0646	823230	acdS 1-aminocyclopropane-1-carboxylate deaminase (ACC deaminase) (ACCD)	T/C	N329N	-	+	-
RSc0887	923166	putative hemagglutinin-related protein	A/G	Q637Q	+	+	+
RSc2277	2473499	conserved membrane protein of unknown function, DUF21	C/-	intergenic mutation upstream the gene	+	+	+
RSc2309	2510638	gspF Type II secretory pathway	C/G	R42R	+	+	+
RALSOp_1554/RSp1374	1729486	protein of unknown function / type III effector protein (Skwp2)	C/T	intergenic mutation upstream the genes	+	+	+
pRALTA_0236	204762	hypothetical protein	C/T	intergenic mutation upstream the gene	+	-	-
RSp1214	1545610	conserved hypothethical protein	C/T	intergenic mutation upstream the gene	+	+	+
RSp0005	6356	conserved hypothethical protein	C/T	T215T	+	+	+
RSp0005	6355	conserved hypothethical protein	C/T	T215I	+	+	+
RSc2795	3004973	conserved protein of unknown function	C/T	I59I	+	+	+
RSc0144	166138	putative HTH-type transcriptional regulator syrM 1 (Symbiotic regulator homolog 1), LysR family	C/T	D135N	+	+	+
RSp0606	739349	paaC Phenylacetic acid degradation protein paaC	C/T	A121A	+	+	+
RSc2112	2288267	putative metabolite transporter, MFS superfamily	C/T	G56S	+	+	+
RSc0818	861766	putative endoglucanase c-terminal domain harboring protein	C/T	S28S	+	+	+
RSc0861	898059	conserved protein of unknown function	C/T	S91F	+	+	+
RSc2282	2476350	conserved protein of unknown function	C/T	W193*	+	+	+
RSc2282	2476349	conserved protein of unknown function	C/T	W193*	+	+	+
RSp0015	19945	livM leucine/isoleucine/valine transporter permease subunit (transmembrane abc transporter)	C/T	F156F	+	+	+
pRALTA_0398	347637	conserved hypothetical protein; putative phosphoenolpyruvate synthase/pyruvate phosphate dikinase	G/A	intergenic mutation upstream the gene	+	+	+
RSc0134/RSc0135	157699	metK methionine adenosyltransferase 1 / putative lipid A biosynthesis lauroyl acyltransferase	G/A	intergenic mutation upstream the genes	+	+	+
pRALTA_0230/pRALTA_0231	198601	putative ATP-dependent DNA helicase / transposase, IS5 family	G/A	intergenic mutation downstream the genes	+	+	+
RSc0884	918799	conserved hypothethical protein	G/A	K22K	+	+	+
RSc1389	1482266	putative adenylate cyclase; CYTH family	G/A	T37I	+	+	+
RSp0995	1255371	dctA C4-dicarboxylate transport protein 3	G/A	I151I	+	+	+
RSc3418	3694291	conserved hypothethical protein	G/A	H40Y	+	+	+
RSp0410	519694	putative transmembrane protein	G/A	Q162Q	+	+	+
RSc0495	530653	anmK anhydro-N-acetylmuramic acid kinase	G/A	P254S	+	+	+
pRALTA_0449	387424	Cytochrome P450-terp	G/A	P170L	+	+	+
pRALTA_0449	387425	Cytochrome P450-terp	G/A	P170S	+	+	+
RSc0869	903384	putative bacteriophage cytosine-specific methyltransferase protein	G/A	R39Q	+	+	+
RSp0554	697237	chrB chromate resistance protein B	G/A	E218K	+	+	+
RSc3436	3707164	conserved protein of unknown function	G/A	E447K	+	+	+
RSc2348	2547482	conserved protein of unknown function, DUF482	G/A	E326E	+	-	-
pRALTA_0143	127943	conserved hypothetical protein	G/A	A2T	+	+	+
RSc1821	1990222	Transcriptional regulator, MarR family	G/A	A144A	+	+	+
RSc2799	3008465	putative methyl-accepting chemotaxis transmembrane protein	G/A	G43S	+	+	+
pRALTA_0129	115239	hypothetical protein	G/A	G27S	+	+	+
pRALTA_0129	115240	hypothetical protein	G/A	G27D	+	+	+
RSc1862	2045882	cysI Sulfite reductase (ferredoxin), beta subunit (hemoprotein)	G/A	W78*	+	+	+
RSc2278	2474867	conserved protein of unknown function	G/T	intergenic mutation upstream the gene	+	+	+
RSc2277	2473500	paeA putrescine export portein	T/-	Frameshift	+	+	+
pRALTA_0209	178006	type IV secretion pathway, outer membrane lipoprotein, putative precursor (pilN homolog)	T/C	Q302R	+	+	+
RSp0731	917561	Putative Type III effector, with T6P synthase domain	C/T	P75S	+	+	+
