## Supplementary Table S4 for "SpoT-mediated reduction of (p)ppGpp levels promotes *Ralstonia pseudosolanacearum* adaptation to both plant xylem and legume nodules"

### Sheet: Strains
Table S4A. List of strains used in this study
Organism	Strain ID	Common name	Other designation in the text or figures	Antibiotic resistance	Relevant characterisitics / construction	Reference	Additional modifications detected by genome resequencing
E. coli	DH5α			none	F recA lacZDM15	Bethesda Research Laboratory
	Stellar			none	F–, endA1, supE44, thi-1, recA1, relA1, gyrA96, phoA, Φ80d lacZΔ M15, Δ (lacZYA - argF) U169, Δ (mrr - hsdRMS - mcrBC), ΔmcrA, λ–	Takara Bio
Ralstonia pseudosolanacearum	GMI1000	Environmental strain		none	wild-type strain (phylotype IA) isolated from tomato in French Guyana	Boucher et al. 1985
	AG112	Evolved clone cabbage C1		none	Evolved clone isolated from Cabbage (linage C, clone 1), serial passage n°36.	Guidot et al. 2014	see Table S2
	AG113	Evolved clone cabbage C2		none	Evolved clone isolated from Cabbage (linage C, clone 2), serial passage n°36.	Guidot et al. 2014	see Table S2
	AG114	Evolved clone cabbage C3		none	Evolved clone isolated from Cabbage (linage C, clone 3), serial passage n°36.	Guidot et al. 2014	see Table S2
	AG115	Evolved clone cabbage C4		none	Evolved clone isolated from Cabbage (linage C, clone 4), serial passage n°36.	Guidot et al. 2014	see Table S2
	AG116	Evolved clone cabbage C5		none	Evolved clone isolated from Cabbage (linage C, clone 5), serial passage n°36.	Guidot et al. 2014	see Table S2
	CBM124	GMI1000 pRalta		Trimethoprim	Introduction of the pRalta symbiotic plasmid of C. taiwanensis into GMI1000	Marchetti et al. 2010
	CBM1627	GMI1000 pRalta hrpG		Trimethoprim	CBM124 hrpG-Q81* stop mutation	Guan et al. 2013
	CBM212	Nodulating ancestor mutated in hrpG	"AncD"	Trimethoprim	CBM124-derived nodulating ancestor of the D lineage evolved on M. pudica, mutated in hrpG-Q81*	Marchetti et al. 2010
	CBM1379	Evolved clone D7		Trimethoprim	Evolved clone from lineage D, cycle 7	Marchetti et al. 2014
	CBM1464	Evolved clone D8		Trimethoprim	Evolved clone from lineage D, cycle 8	Marchetti et al. 2014	See Table S3
	CBM2180	Evolved clone D16		Trimethoprim	Evolved clone from lineage D, cycle 16	Marchetti et al. 2014	See Table S3
	RCM2563	CBM212 spoT-L508P IGglmS::ppsbA-mCherry		Trimethoprim, Kanamycin	Introduction of the spoT-L508P mutation and the PpsbA-mCherry fusion downstream glmS in the CBM212 ancestral strain	This work
	RCM2564	D16 spoT-WT IGglmS::ppsbA-mCherry		Trimethoprim, Kanamycin	Reversion of the spoT mutation by the wild-type allele and introduction of the PpsbA-mCherry fusion downstream glmS in the evolved clone D16	This work
	RCM2558	D7 spoT-L508P IGglmS::ppsbA-mCherry		Trimethoprim, Kanamycin	Introduction of the spoT-L508P mutation and the PpsbA-mCherry fusion downstream glmS in the evolved clone D7	This work
	RCM2559	D8 spoT-WT IGglmS::ppsbA-GFP		Trimethoprim, Kanamycin	Reversion of the spoT mutation by the wild-type allele and introduction of the PpsbA-GFP fusion downstream glmS in the evolved clone D8	This work
	RCM3844	CBM1627 IGglmS::ppsbA-GFP	"WT" in Fig. 2C and Fig. 2D	Trimethoprim, Gentamicin	Introduction of the PpsbA-GFP fusion downstream glmS in the CBM1627 strain	This work
	RCM3846	CBM1627 IGglmS::ppsbA-mCherry		Trimethoprim, Gentamicin	Introduction of the PpsbA-mCherry fusion downstream glmS in the CBM1627 strain	This work
	RCM3848	CBM1627 spoT-A219P IGglmS::ppsbA-GFP		Trimethoprim, Gentamicin	Introduction of the spoT-A219P mutation and the PpsbA-GFP fusion downstream glmS in the CBM1627 strain	This work
	RCM3850	CBM1627 spoT-L508P IGglmS::ppsbA-GFP		Trimethoprim, Gentamicin	Introduction of the spoT-L508P mutation and the PpsbA-GFP fusion downstream glmS in the CBM1627 strain	This work
	RCM3852	CBM1627 IGglmS::ppsbA-relA	"(p)ppGpp+" in Fig. 2C and Fig. 2D	Trimethoprim, Gentamicin	Introduction of a relA copy under the PpsbA promoter downstream glmS in the CBM1627 strain	This work
	RCM3877	CBM1627 spoT-E333Q IGglmS::ppsbA-GFP		Trimethoprim, Gentamicin	Introduction of the spoT-E333Q mutation and the PpsbA-GFP fusion downstream glmS in the CBM1627 strain	This work
	RCM3729	GMI1000 SpoT-L508P IGglmS::ppsbA-eGFP		Gentamicin	Introduction of the spoT-L508P mutation and the PpsbA-eGFP fusion downstream glmS in the GMI1000 strain	This work	none
	RCM3735	GMI1000 SpoT-A219P IGglmS::ppsbA-eGFP		Gentamicin	Introduction of the spoT-A219P mutation and the PpsbA-eGFP fusion downstream glmS in the GMI1000 strain	This work	none
	RCM3821	GMI1000 IGglmS::ppsbA-GFP	"WT" in all this work	Gentamicin	Introduction of the PpsbA-GFP fusion downstream glmS in the GMI1000 strain	This work	SNP interg. RSc0180-Rsc0179
	RCM3822	GMI1000 IGglmS::ppsbA-mCherry		Gentamicin	Introduction of the PpsbA-mCherry fusion downstream glmS in the GMI1000 strain	This work	Not sequenced
	RCM3823	GMI1000 ΔrelA IGglmS::ppsbA-GFP		Gentamicin	Deletion of relA in RCM3821	This work	SNP interg. RSc0180-Rsc0179
	RCM3825	GMI1000 ΔrelA ΔspoT IGglmS::ppsbA-GFP	"(p)ppGpp0"	Gentamicin	Deletion of spoT in RCM3823	This work	SNP interg. RSc0180-Rsc0179
	RCM3827	GMI1000 ΔrelA spoT-A219P IGglmS::ppsbA-GFP		Gentamicin	Deletion of relA in RCM3735	This work	none
	RCM3829	GMI1000 ΔrelA spoT-L508P IGglmS::ppsbA-GFP		Gentamicin	Deletion of relA in RCM3729	This work	folK-V112V (RSc2628)
	RCM3831	GMI1000 ΔrelA spoT-E333Q IGglmS::ppsbA-GFP		Gentamicin	Introduction of the spoT-E333Q mutation in RCM3823	This work	SNP interg. RSc0180-Rsc0179
	RCM3833	GMI1000 spoT-E333Q IGglmS::ppsbA-GFP		Gentamicin	Introduction of the spoT-E333Q mutation and the PpsbA-GFP fusion downstream glmS in the GMI1000 strain	This work	none
	RCM3835	GMI1000 IGglmS::ppsbA-relA	"(p)ppGpp+"	Gentamicin	Introduction of a relA copy under the PpsbA promoter downstream glmS in the GMI1000 strain	This work	Not sequenced
	RCM3840	GMI1000 ΔrelA IGglmS::ppsbA-relA		Gentamicin	Introduction of a relA copy under the PpsbA promoter downstream glmS in the RCM3823 strain	This work	SNP interg. RSc0180-Rsc0179
	RCM3923	GMI1000 spoT-A219P complemented with the spoT-wild-type allele		Gentamicin	Complementation of the RCM3735 strain with the spoT wild-type allele	This work	Not sequenced
	RCM3924	GMI1000 ΔrelA spoT-A219P complemented with the spoT-wild-type allele		Gentamicin	Complementation of the RCM3827 strain with the spoT wild-type allele	This work	Not sequenced
	RCM3925	GMI1000 ΔrelA spoT-L508P complemented with the spoT-wild-type allele		Gentamicin	Complementation of the RCM3829 strain with the spoT wild-type allele	This work	Not sequenced
	RCM3926	GMI1000 spoT-E333Q complemented with the spoT-wild-type allele		Gentamicin	Complementation of the RCM3833 strain with the spoT wild-type allele	This work	Not sequenced
	RCM3927	GMI1000 ΔrelA spoT-E333Q complemented with the spoT-wild-type allele		Gentamicin	Complementation of the RCM3831 strain with the spoT wild-type allele	This work	Not sequenced
	RCM3935	GMI1000 spoT-L508P complemented with the spoT-wild-type allele		Gentamicin	Complementation of the RCM3728 strain with the spoT wild-type allele	This work	Not sequenced
	RCM3936	GMI1000 ΔrelA ΔspoT complemented with the spoT-wild-type allele		Gentamicin	Complementation of the RCM3825 strain with the spoT wild-type allele	This work	Not sequenced
Boucher CA, Barberis PA, Trigalet AP, Demery DA. 1985. Transposon mutagenesis of Pseudomonas solanacearum: isolation of Tn5-induced avirulent mutants. J Gen Microbiol 131: 2449–2457.
Guan SH, Gris C, Cruveiller S, Pouzet C, Tasse L, Leru A, Maillard A, Médigue C, Batut J, Masson-Boivin C, Capela D. 2013.Experimental evolution of nodule intracellular infection in legume symbionts. ISME J 7(7):1367-77.

### Sheet: Plasmids
Table S4A. List of plasmids used in this study
Plasmid_name	Description	Antibiotic resistance	Reference
pRCG-ppsbA-GFP	Plasmids for R. solanacearum chromosomal integration of the constitutive psbA promoter fused to GFP, eGFP, mCherry or the relA gene into the intergenic region downstream glmS	Gentamicin	Monteiro et al. 2012
pRCG-ppsbA-mCherry		Gentamicin	Monteiro et al. 2012
pRCG-ppsbA-eGFP		Gentamicin	Monteiro et al. 2012
pRCK-psbA-mCherry		Kanamycin	Monteiro et al. 2012
pRCG-ppsbA-relA		Gentamicin	This work
pEX18Tc	Suicide plasmid carrying the sacB gene, TetR	Tetracycline	Choi etal., 2005
pEX18Tc::relA_up-down	Cloning of the upstream (PCR oCBM5374-oCBM5375) and downstream (PCR oCBM5376-oCBM5377) regions of the relA gene in pEX18Tc	Tetracycline	This work
pEX18Tc: spoT_up-down	Cloning of the upstream (PCR oCBM5393-oCBM5394) and downstream (PCR oCBM5395-oCBM5396) regions of the spoT gene in pEX18Tc	Tetracycline	This work
pEX18Tc::SpoT	Cloning of the wild-type spoT gene from GMI1000 (PCR oCBM5995-oCBM5996) into pEX18Tc for complementation of spoT mutants	Tetracycline	This work
pEX18Tc::spoT (larger region)	Cloning of the wild-type spoT gene from GMI1000 (PCR oCBM6042-6043) into pEX18Tc for complementation of spoT mutants	Tetracycline	This work
Monteiro F, Solé M, van Dijk I, Valls M. 2012. A chromosomal insertion toolbox for promoter probing, mutant complementation, and pathogenicity studies in Ralstonia solanacearum. Mol Plant Microbe Interact 25:557-68.

### Sheet: Primers
Table S4C. List of primers used in this study
Construction	Description	Forward Primer Name	Forward Primer Sequence	Reverse Primer Name	Reverse Primer Sequence
Reconstruction of point mutations	Amplification of a 6 kb region around the spoT gene for natural transformation	oCBM3474	CCCTCAACCATCTGTGCGAC	oCBM3475	GCATGGCCGCGAATACAATT
	Specific couple for screening the spoT-L508P mutation	oCBM3472	GACGTCGATCCAGTGCTCCG	oCBM3473	CTGCTGGAGCAGGCGGC
	Specific couple for screening the spoT-A219P mutation	oCBM5843	GCTCGTCGTGGTGCTGCTTG	oCBM5842	GGAGAAGGCCGTCAAGGCGG
	Specific couple for screening the spoT-A219 WT allele			oCBM5841	GGAGAAGGCCGTCAAGGCGC
	Specific couple for screening the spoT-E333Q mutation	oCBM5486	TGCGCGTGATCCTGGTCAAG	oCBM5487	CGCGTGCGGATCTGGAATAG
	Specific couple for screening the spoT-E333 WT allele			oCBM5488	CGCGTGCGGATCTGGAATAC
Deletion of the relA gene	Amplification of a 800 pb region upstream from relA incorporing BamHI/XbaI sites	oCBM5374	CGCGGATCCTCCGCTTCAAGACCTTCGAC	oCBM5375	TGCTCTAGAGGTCGGTCTTGCTGTTCATAG
	Amplification of a 800 pb region upstream from relA region incorporing XbaI/HindIII sites	oCBM5376	TGCTCTAGAGCGAGAAGATCAACGTGACC	oCBM5377	CCCAAGCTTTCCGTATCCTTGTCCGTGAC
	Reverse and forward primers for screening relA deletion	oCBM5379	AGCTGCTGATCAACGATGTC	oCBM5380	GTAAAGGGACGCTTGTAGGC
	Amplification of a 6 kb region around the relA gene deletion for natural transformation into other strains	oCBM5491	ACCTGCATTTCCAACAACGC	oCBM5492	ACCTTGTCGTGAATGGCCAT
Deletion of the spoT gene	Amplification of a 800 pb region upstream from spoT incorporing BamHI/XbaI sites	oCBM5393	CGCGGATCCTGGCCGCGAATACAATTTCA	oCBM5394	TGCTCTAGAGTCCATGAAAGATCGCGTCG
	Amplification of a 800 pb region upstream from spoT incorporing XbaI/HindIII sites	oCBM5395	TGCTCTAGACGGAGATGAGGAAAGGCGAA	oCBM5396	CCCAAGCTTATGGTGATGGTGGTCTCGTC
	Reverse and forward primers for screening spoT deletion	oCBM5397	GAGAACCATTTTCCCGGCAG	oCBM5398	GCCGCGAACATCCATACATT
	Amplification of a 6 kb region around the spoT gene deletion for natural transformation into other strains	oCBM5489	CGCACAGCACCATCATCATG	oCBM5490	GCTGATGGTGATGCTGCATG
Construction of a spoT-E333Q point mutation	Amplification of the downstream region of the spoT gene, incorporating a mismatch to produce an E333Q mutant and an overlap with one of the SacI/SalI-digested ends of the pEX18Tc plasmid	oCBM5436	ACGCCGGTCCAATTCCAGAT	oCBM5438	ATGCCTGCAGGTCGAATGACGTCGATCCAGTGCTC
	Amplification of the upstream region of the spoT gene, incorporating a mismatch to produce an E333Q mutant and an overlap with one of the SacI/SalI-digested ends of the pEX18Tc plasmid	oCBM5437	ATCTGGAATTGGACCGGCGT	oCBM5439	ATGATTACGAATTCGCGGAGAAGCTGTCGTACCTG
Construction of pRCG-psbA-relA plasmid	Amplification of the relA gene, incorporating KpnI/SpeI restriction sites	oCBM5441	CGCGGTACCTGATCCGCATCCGTTTGC	oCBM5442	TGCACTAGTCCTGCCGAAAGACGAAAC
Construction of plasmids for complementation of spoT mutants	Amplification of the spoT region for cloning in the SacI/SalI-digested pEx18Tc using InFusion	oCBM5995	ATGCCTGCAGGTCGACCTTTCCTCATCTCCGTCGG	oCBM5996	ATGATTACGAATTCGACGCGATCTTTCATGGACGT
	External primers for the verification of spoT complementation	oCBM5997	CACCGCGCACCAACAAAA	oCBM5998	CTGACTGCATTGCCTGGC
	Amplification of wider spoT region for introduction in the SacI/SalI-digested pEx18Tc using InFusion	oCBM6042	ATGCCTGCAGGTCGAGTGGCGCCAAAGAAGATCTG	oCBM6043	ATGATTACGAATTCGGCATGGCCGCGAATACAATT
	External primers for the verification of spoT complementation	oCBM6044	CGATGGTGATGGTGGTCTCG	oCBM6045	AAGTCGACGCTGGTGAACG
Amplification of downstream glmS region	Amplification of the integrated pRCG plasmid downstream the glmS region	oCBM1984	AAGCTGCGCGGCCACTTGA	oCBM1985	CTCGACGCGGCTCTGATCTT
